# Amplification-free long read sequencing reveals unforeseen CRISPR-Cas9 off-target activity

**DOI:** 10.1101/2020.02.09.940486

**Authors:** Ida Höijer, Josefin Johansson, Sanna Gudmundsson, Chen-Shan Chin, Ignas Bunikis, Susana Häggqvist, Anastasia Emmanouilidou, Maria Wilbe, Marcel den Hoed, Marie-Louise Bondeson, Lars Feuk, Ulf Gyllensten, Adam Ameur

**Affiliations:** Science for Life Laboratory, Department of Immunology, Genetics and Pathology, Uppsala University, Sweden; Program in Medical and Population Genetics, Broad Institute of Massachusetts Institute of Technology and Harvard, Cambridge, MA, USA; Division of Genetics and Genomics, Boston Children’s Hospital, Boston, MA, USA; Foundation for Biological Data Science; The Beijer laboratory and Department of Immunology, Genetics and Pathology, Uppsala University, Sweden; Department of Epidemiology and Preventive Medicine, Monash University, Melbourne, Australia

**Keywords:** CRISPR-Cas9, on-target, off-target, gRNA, long read sequencing, single molecule sequencing, PacBio sequencing, nanopore sequencing, SMRT-OTS, Nano-OTS

## Abstract

A much-debated concern about CRISPR-Cas9 genome editing is that unspecific guide RNA (gRNA) binding may induce off-target mutations. However, accurate prediction of CRISPR-Cas9 off-target sites and activity is challenging. Here we present SMRT-OTS and Nano-OTS, two amplification-free long-read sequencing protocols for detection of gRNA driven digestion of genomic DNA by Cas9. The methods were assessed using the human cell line HEK293, which was first re-sequenced at 18x coverage using highly accurate (HiFi) SMRT reads to get a detailed view of all on- and off-target binding regions. We then applied SMRT-OTS and Nano-OTS to investigate the specificity of three different gRNAs, resulting in a set of 55 high-confidence gRNA binding sites identified by both methods. Twenty-five (45%) of these sites were not reported by off-target prediction software, either because they contained four or more single nucleotide mismatches or insertion/deletion mismatches, as compared with the human reference. We further discovered that a heterozygous SNP can cause allele-specific gRNA binding. Finally, by performing a *de novo* genome assembly of the HiFi reads, we were able to re-discover 98.7% of the gRNA binding sites without any prior information about the human reference genome. This suggests that CRISPR-Cas9 off-target sites can be efficiently mapped also in organisms where the genome sequence is unknown. In conclusion, the amplification-free sequencing protocols revealed many gRNA binding sites *in vitro* that would be difficult to predict based on gRNA sequence alignment to a reference. Nevertheless, it is still unknown whether *in vivo* off-target editing would occur at these sites.
