## Supplementary Data S1 for "Amplification-free long read sequencing reveals unforeseen CRISPR-Cas9 off-target activity"

### Sheet: ATXN10
SMRT-OTS predictions for ATXN10
chromosome	position	gRNAname	gRNAsequence	DNAsequence	alignSimilarity	alignScore	mismatchBases	indelBases	peakHeight
chr22	47094773	atxn10	ATACAAAGGATCAGAATCCCNGG	ATACATTGGACCAGAATCCCAGG	19/80 (23.8%)	81	3	0	350
chr22	45794863	atxn10	ATACAAAGGATCAGAATCCCNGG	ATACAAAGGATCAGAATCCCTGG	22/80 (27.5%)	108	0	0	321
chr4	87529947	atxn10	CCNGGGATTCTGATCCTTTGTAT	CCCGGGATTCTGGTTGTTTGTAT	19/80 (23.8%)	81	3	0	283
chr9	109570965	atxn10	ATACAAAGGATCAGAATCCCNGG	ATACAACATATCAGAATCCCTGG	19/80 (23.8%)	81	3	0	223
chr4	65163142	atxn10	ATACAAAGGATCAGAATCCCNGG	TCACAAAGGATAAGAATCCCTGG	19/80 (23.8%)	81	3	0	170
chr3	107039143	atxn10	ATACAAAGGATCAGAATCCCNGG	ATACAACGTACCAGAATCCCTGG	19/80 (23.8%)	81	3	0	89
chr3	39605832	atxn10	CCNGGGATTCTGATCCTTTGTAT	CCAGGGATTCTGATATCTTGTAT	19/80 (23.8%)	81	3	0	55
chr2	203801137	atxn10	ATACAAAGGATCAGAATCCCNGG	ATACAAATAATCAGAATCCAAGG	19/80 (23.8%)	81	3	0	54
chrX	12851965	atxn10	CCNGGGATTCTGATCCTTTGTAT	CCAGGGATTCTGGTACATTGTAT	19/80 (23.8%)	81	3	0	50
chr1	199581904	atxn10	ATACAAAGGATCAGAATCCCNGG	TAATAAAGGATCAGAATACCAGG	18/80 (22.5%)	72	4	0	45
chr7	132754767	atxn10	ATACAAAGGATCAGAATCCCNGG	ATAC-TAGGATCAAAATCCCAGG	19/81 (23.5%)	65	2	1	35
chr7	7659488	atxn10	CCNGGGATTCTGATCCTTTGTAT	CCAGGGATTCTGGTACCTTATAT	18/80 (22.5%)	72	4	0	35
chrX	102677950	atxn10	CCNGGGATTCTGATCCTTTGTAT	CCGGAGATTCTGGTACTTTGTAT	19/80 (23.8%)	81	3	0	35
chrX	80168338	atxn10	CCNGGGATTCTGATCCTTTGTAT	CCAGGGATTCTGGTACATTGTAT	19/80 (23.8%)	81	3	0	35
chr5	12506322	atxn10	CCNGGGATTCTGATCCTTTGTAT	CCAGGGATTCTGGTACATTGTAT	19/80 (23.8%)	81	3	0	34
chr7	95382181	atxn10	ATACAAAGGATCAGAATCCCNGG	ATACAACATATCAGAATCCCTGG	19/80 (23.8%)	81	3	0	28
chrX	126026351	atxn10	CCNGGGATTCTGATCCTTTGTAT	CCTGGTATTCTGATCAATTGTAT	19/80 (23.8%)	81	3	0	21
chrX	144268686	atxn10	ATACAAAGGATCAGAATCCCNGG	ATACAATGGACCAGAATCTCTGG	19/80 (23.8%)	81	3	0	21
chrX	13727578	atxn10	ATACAAAGGATCAGAATCCCNGG	ACACAAAGTATCAGAATCTCTGG	19/80 (23.8%)	81	3	0	20
chrX	155356680	atxn10	ATACAAAGGATCAGAATCCCNGG	ATACAAAGTACCAGAATCTCTGG	19/80 (23.8%)	81	3	0	20
chrX	155484568	atxn10	CCNGGGATTCTGATCCTTTGTAT	CCAGAGATTCTGGTACTTTGTAT	19/80 (23.8%)	81	3	0	20
chr22	45689924	atxn10	CCNGGGATTCTGATCCTTTGTAT	CCTTGGATTCTGTTTCTTTGTAT	19/80 (23.8%)	81	3	0	19
chr2	13854278	atxn10	CCNGGGATTCTGATCC-TTTGTAT	CCAGGGATTCTGATCCATGTCCAT	19/80 (23.8%)	61	3	1	17
chr7	143114275	atxn10	ATACAAAGGATCAGAATCCCNGG	ACACAAAGTATCAGAATCTCTGG	19/80 (23.8%)	81	3	0	16
chr7	146700912	atxn10	ATACAAAGGATCAGAATCCCNGG	CAACAAAGGATAAGAATCCCAAG	18/80 (22.5%)	72	4	0	14
chr9	122015027	atxn10	CCNGGGATTCTGATCCTTTGTAT	CCTGTGATTCTGATCCTTTATTT	19/80 (23.8%)	81	3	0	13
chr18	40055550	atxn10	ATACAAAGGATCAGAATCCCNGG	ATAC--AGAATCAGAATCCCAGG	19/82 (23.2%)	64	1	2	12
chr2	30757626	atxn10	ATACAAAGGATCAGAATCCCNGG	ATGCTCAGGATCAGAATCCCATG	18/80 (22.5%)	72	4	0	12
chr7	147113997	atxn10	CCNGGGATTCTGATCCTTTGTAT	CCAGAGATTCTGGTACTTTGTAT	19/80 (23.8%)	81	3	0	11
chr5	60703887	atxn10	CCNGGGATTCTGATCCTTTGTAT	CATGGGATTCTGATCCTCT-TCT	18/81 (22.2%)	56	3	1	10
chr10	104676047	atxn10	CCNGGGATTCTGATCCTTTGTAT	CCAGGGA-TCTGATGCTTTGTGA	18/81 (22.2%)	56	3	1	9
chr2	73064355	atxn10	CCNGGGATTCTGATCCTTTGTAT	CCAGGGATTCTGATTCTATTGCT	17/80 (21.2%)	63	5	0	9
chr4	116565656	atxn10	ATACAAAGGATCAGAATCCCNGG	ATACAAAGTACCAGAATCTCTGG	19/80 (23.8%)	81	3	0	9
chr2	14708587	atxn10	CCNGGGATTCTGATCCTTTGTAT	CCAGGGATTCTGTTCCTGAGTGT	18/80 (22.5%)	72	4	0	8
chr8	23569322	atxn10	ATACAAAGGATCAGAATCCCNGG	ACCTACTGGATCAGAATCCCTGG	17/80 (21.2%)	63	5	0	8
chr16	10450002	atxn10	CCNGGGATTCTGATCCTTTGTAT	CCAGGGATTCTGATACATTGTGT	19/80 (23.8%)	81	3	0	7
chr1	219226314	atxn10	CCNGGGATTCTGATCCTTTGTAT	CCAGGGA-TCTGATCCTCTGTTT	19/81 (23.5%)	65	2	1	7
chr20	17814888	atxn10	ATACAAAGGATCAGAATCCCNGG	TTAGCATGGATCAGAATCCCGGG	18/80 (22.5%)	72	4	0	7
chr2	216830092	atxn10	ATACAAAGGATCAGAATCCCNGG	ACCTACAGAATCAGAATCCCTGG	17/80 (21.2%)	63	5	0	7
chr15	51883665	atxn10	ATACAAAGGATCAGAATCCCNGG	CTGCTATGCATCAGAATCCCTGG	17/80 (21.2%)	63	5	0	6
chr15	73766400	atxn10	ATACAAAGGAT-CAGAATCCCNGG	ATCCAAAGGATACAGAATCCCAGG	21/80 (26.2%)	79	1	1	6
chr3	164412928	atxn10	CCNGGGATTCTGATCCTTTGTAT	CCAGGGATTCTGATACGTTGTGG	18/80 (22.5%)	72	4	0	5
chr8	135042874	atxn10	CCNGGGATTCTGATCCTTTGTAT	CCAGGGA-TCTGATCCTCTGCAG	18/81 (22.2%)	56	3	1	5

### Sheet: MMP14
SMRT-OTS predictions for MMP14
chromosome	position	gRNAname	gRNAsequence	DNAsequence	alignSimilarity	alignScore	mismatchBases	indelBases	peakHeight
chr11	115160826	mmp14	CCNCTGCTCACGCTCGGCACCGC	CCCCTGCTCACTCTCGGCACTCC	19/80 (23.8%)	81	3	0	198
chr14	22836862	mmp14	CCNCTGCTCACGCTCGGCACCGC	CCCCTGCTCACGCTCGGCACCGC	22/80 (27.5%)	108	0	0	180
chr5	139887571	mmp14	GCGGTGCCGAGCGTGAGCAGNGG	GCAGTGCCAAGCATGAGTAGTGG	18/80 (22.5%)	72	4	0	75
chr3	166423833	mmp14	CCNCTGCTCACGCTCGGCACCGC	CCCTTGCTCACTCTCGGCACCTC	19/80 (23.8%)	81	3	0	74
chr6	67722906	mmp14	CCNCTGCTCACGCTCGGCACCGC	CCCTTGCTCACTCTCGGCACCTC	19/80 (23.8%)	81	3	0	70
chr7	116998522	mmp14	GCGGTGCCGAGCGTGAGCAGNGG	GAGGTGCCGAGAGTGAGCAAGGG	19/80 (23.8%)	81	3	0	62
chr10	30769946	mmp14	GCGGTGCCGAGCGTGAGCAGNGG	GAGGTGCCGAGAGTGAGCAAGGG	19/80 (23.8%)	81	3	0	59
chr19	19626751	mmp14	GCGGTGCCGAGCGTGAGCAGNGG	GGGGTGCCATGCGTGAGCAGCGG	19/80 (23.8%)	81	3	0	50
chrX	75180043	mmp14	GCGGTGCCGAGCGTGAGCAGNGG	GAGGTGCCAAGAGTGAGCAAGGG	18/80 (22.5%)	72	4	0	50
chr2	1759836	mmp14	GCGGTGCCGAGCGTGAGCAGNGG	GAGGTGCTGAGAGTGAGCAAGGG	18/80 (22.5%)	72	4	0	49
chr4	67287221	mmp14	GCGGTGCCGAGCGTGAGCAGNGG	GAGGTGCCGAGAGTGAGCAAGGG	19/80 (23.8%)	81	3	0	49
chr5	50292712	mmp14	CCNCTGCTCACGCTCGGCACCGC	CCCTTGCTCACTCTCGGCACCTC	19/80 (23.8%)	81	3	0	49
chr21	22597662	mmp14	CCNCTGCTCACGCTCGGCACCGC	CCTTTGCTCACTCTCGGCACCTC	19/80 (23.8%)	81	3	0	39
chr3	106643626	mmp14	CCNCTGCTCACGCTCGGCACCGC	CCCTTGCTCACTCTTGGCACCTC	18/80 (22.5%)	72	4	0	39
chr1	10694080	mmp14	CCNCTGCTCACGCTCGGCACCGC	CCGCTTCTCACGCTCGGCCCCGC	20/80 (25.0%)	90	2	0	31
chr5	168537900	mmp14	GCGGTGCCGAGCGTGAGCAGNGG	AAGATGCAGAGCATGAGCAGGGG	17/80 (21.2%)	63	5	0	28
chr1	26500687	mmp14	CCNCTGCTCACGCTCGGCACCGC	CCCCTGCTCAGGCTCGGCTCAAC	18/80 (22.5%)	72	4	0	26
chr7	50393714	mmp14	GCGGTGCCGAGCGTGAGCAGNGG	CCTGTGCTGAGCGTAAGCAGTGG	18/80 (22.5%)	72	4	0	17
chr13	27212020	mmp14	CCNCTGCTCACGCTCGGCACCGC	CCCTTGCTCACTCTTGGCACCTC	18/80 (22.5%)	72	4	0	16
chr10	5943738	mmp14	CCNCTGCTCACGCTCGGCACCGC	CCCCTGCTCATGTTCGGTGCCTC	17/80 (21.2%)	63	5	0	11
chr13	54676451	mmp14	CCNCTGCTCACGCTCGGCACCGC	CCCTTGCTCACTCTCGGCGCCGA	18/80 (22.5%)	72	4	0	9
chr2	72638487	mmp14	GCGGTGCCGAGCGTGAGCAGNGG	AAGGTACCGAGAGTGAACAGAGG	17/80 (21.2%)	63	5	0	9
chr4	82044440	mmp14	GCGGTGCCGAGCGTGAGCAGNGG	TGGGCGCCAAGCGTGAGCAAGGG	17/80 (21.2%)	63	5	0	8
chr6	74378911	mmp14	CCNCTGCTCACGCTCG--GCACCGC	CTTCTGCTCACGCTCGGTGCACTGC	20/80 (25.0%)	65	2	2	6
chr10	3957520	mmp14	CCNCTGCTCACGCTCGGCACCGC	CCTCAGCTCACTCTCTGCACCTG	17/80 (21.2%)	63	5	0	5
chr2	123827270	mmp14	GCGGTGCCGAGCGTGAGCAGNGG	GAGGTGCTGAGAGTGAGCAAGGG	18/80 (22.5%)	72	4	0	5
chrX	104284349	mmp14	CCNCTGCTCACGCTCGGCACCGC	CCCCTGCTCTCCCTCTGCACTGC	18/80 (22.5%)	72	4	0	5
chr1	204228694	mmp14	GCGGTGCCGAGCGTGAGCAGNGG	TAGGTGCC-AGGGTGAGCAGAGG	18/81 (22.2%)	56	3	1	4

### Sheet: NEK1
SMRT-OTS predictions for NEK1
chromosome	position	gRNAname	gRNAsequence	DNAsequence	alignSimilarity	alignScore	mismatchBases	indelBases	peakHeight
chr4	169599163	nek1	CCNTCACAGTAATCCATTACTAT	CCCTCACAGTAATCCATTACTAT	22/80 (27.5%)	108	0	0	99
chr20	1178970	nek1	CCNTCACAGTAATCCATTACTAT	CCATCACAGTAATCCATATGACT	17/80 (21.2%)	63	5	0	16
chr8	122196851	nek1	CCNTCACAGTAATCCATTACTAT	CCCTCACA-TATTCCATTACTAA	19/81 (23.5%)	65	2	1	6
chr8	135438302	nek1	CCNTCACAGTAATCCATT--ACTAT	CCTTCACAGTAATCCAATGAAGTAT	20/80 (25.0%)	65	2	2	5
