## Supplementary Data S2 for "Amplification-free long read sequencing reveals unforeseen CRISPR-Cas9 off-target activity"

### Sheet: ATXN10
Nano-OTS predictions for ATXN10
chromosome	start	end	gRNAname	gRNAsequence	DNAsequence	alignSimilarity	alignScore	mismatchBases	indelBases	peakHeight
chr22	45794862	45794862	atxn10	ATACAAAGGATCAGAATCCCNGG	ATACAAAGGATCAGAATCCCTGG	22/80 (27.5%)	108	0	0	809
chr1	199581889	199581904	atxn10	ATACAAAGGATCAGAATCCCNGG	TAATAAAGGATCAGAATACCAGG	18/80 (22.5%)	72	4	0	558
chr4	65163126	65163142	atxn10	ATACAAAGGATCAGAATCCCNGG	TCACAAAGGATAAGAATCCCTGG	19/80 (23.8%)	81	3	0	451
chr7	132754770	132754780	atxn10	ATACAAAGGATCAGAATCCCNGG	ATAC-TAGGATCAAAATCCCAGG	19/81 (23.5%)	65	2	1	276
chrX	155356665	155356685	atxn10	ATACAAAGGATCAGAATCCCNGG	ATACAAAGTACCAGAATCTCTGG	19/80 (23.8%)	81	3	0	119
chrX	155484568	155484583	atxn10	CCNGGGATTCTGATCCTTTGTAT	CCAGAGATTCTGGTACTTTGTAT	19/80 (23.8%)	81	3	0	119
chr9	109570970	109570970	atxn10	ATACAAAGGATCAGAATCCCNGG	ATACAACATATCAGAATCCCTGG	19/80 (23.8%)	81	3	0	97
chr14	95651563	95651563	atxn10	ATACAAAGGATCAGAATCCCNGG	ATTGAAAGGATCAGAATCCAGGG	19/80 (23.8%)	81	3	0	96
chr2	203801139	203801139	atxn10	ATACAAAGGATCAGAATCCCNGG	ATACAAATAATCAGAATCCAAGG	19/80 (23.8%)	81	3	0	95
chr9	122015027	122015027	atxn10	CCNGGGATTCTGATCCTTTGTAT	CCTGTGATTCTGATCCTTTATTT	19/80 (23.8%)	81	3	0	90
chr22	45689924	45689939	atxn10	CCNGGGATTCTGATCCTTTGTAT	CCTTGGATTCTGTTTCTTTGTAT	19/80 (23.8%)	81	3	0	86
chr7	147113997	147114012	atxn10	CCNGGGATTCTGATCCTTTGTAT	CCAGAGATTCTGGTACTTTGTAT	19/80 (23.8%)	81	3	0	74
chr6	32293306	32293306	atxn10	CCNGGGATTCTGATCCTTTGTAT	CTTGGGATTCTGGTCCTTTCAGT	17/80 (21.2%)	63	5	0	63
chr22	47094776	47094776	atxn10	ATACAAAGGATCAGAATCCCNGG	ATACATTGGACCAGAATCCCAGG	19/80 (23.8%)	81	3	0	56
chr8	43453069	43453069	atxn10	CCNGGGATTCTGATCCTTTGTAT	CCAGGGCTTCTGATCCTTTCTTA	18/80 (22.5%)	72	4	0	47
chr4	87529947	87529954	atxn10	CCNGGGATTCTGATCCTTTGTAT	CCCGGGATTCTGGTTGTTTGTAT	19/80 (23.8%)	81	3	0	42
chr6	114623093	114623093	atxn10	CCNGGGATTCTGATCCTTTGTAT	CCAGGGATTATGATCCTAATTTT	17/80 (21.2%)	63	5	0	42
chr5	60703887	60703894	atxn10	CCNGGGATTCTGATCCTTTGTAT	CATGGGATTCTGATCCTCT-TCT	18/81 (22.2%)	56	3	1	41
chr4	116565641	116565661	atxn10	ATACAAAGGATCAGAATCCCNGG	ATACAAAGTACCAGAATCTCTGG	19/80 (23.8%)	81	3	0	40
chr10	104676047	104676047	atxn10	CCNGGGATTCTGATCCTTTGTAT	CCAGGGA-TCTGATGCTTTGTGA	18/81 (22.2%)	56	3	1	38
chr11	119695683	119695683	atxn10	ATACAAAGGATCAGAATCCCNGG	CAAAGAAGGACCAGAATCCCTGG	17/80 (21.2%)	63	5	0	31
chr2	30757629	30757629	atxn10	ATACAAAGGATCAGAATCCCNGG	ATGCTCAGGATCAGAATCCCATG	18/80 (22.5%)	72	4	0	31
chr15	73766403	73766405	atxn10	ATACAAAGGAT-CAGAATCCCNGG	ATCCAAAGGATACAGAATCCCAGG	21/80 (26.2%)	79	1	1	30
chr7	146700912	146700912	atxn10	ATACAAAGGATCAGAATCCCNGG	CAACAAAGGATAAGAATCCCAAG	18/80 (22.5%)	72	4	0	30
chr5	147228035	147228035	atxn10	ATACAAAGGATCAGAATCCCNGG	ATA-TTAGGAACAGAATCCCAGG	18/81 (22.2%)	56	3	1	29
chr2	13854285	13854285	atxn10	CCNGGGATTCTGATCC-TTTGTAT	CCAGGGATTCTGATCCATGTCCAT	19/80 (23.8%)	61	3	1	25
chr2	85694691	85694691	atxn10	CCNGGGATTCTGATCCTTTGTAT	CCAGGGATTCTGGTCCTAACTCT	17/80 (21.2%)	63	5	0	24
chrX	144268691	144268691	atxn10	ATACAAAGGATCAGAATCCCNGG	ATACAATGGACCAGAATCTCTGG	19/80 (23.8%)	81	3	0	24
chr4	21544149	21544149	atxn10	CCNGGGATTCTGATCCTTTGTAT	ACCTGGATTCTGGTCCTTTCAAT	17/80 (21.2%)	63	5	0	20
chr15	36811603	36811603	atxn10	ATACAAAGGATCAGAATCCCNGG	CTCTAAAAGATCAGGATCCCAGG	17/80 (21.2%)	63	5	0	19
chr20	3297173	3297173	atxn10	CCNGGGATTCTGATCCTTTGTAT	CCAGGGATTCTGCTCCTTGAGAG	17/80 (21.2%)	63	5	0	19
chr2	14708588	14708599	atxn10	CCNGGGATTCTGATCCTTTGTAT	CCAGGGATTCTGTTCCTGAGTGT	18/80 (22.5%)	72	4	0	19
chr6	139030458	139030461	atxn10	CCNGGGATTCTGATCCTTTGTAT	CCTGGGATTCTG-TCCTTATTAT	19/81 (23.5%)	65	2	1	18
chrX	102677950	102677950	atxn10	CCNGGGATTCTGATCCTTTGTAT	CCGGAGATTCTGGTACTTTGTAT	19/80 (23.8%)	81	3	0	18
chr8	23569322	23569328	atxn10	ATACAAAGGATCAGAATCCCNGG	ACCTACTGGATCAGAATCCCTGG	17/80 (21.2%)	63	5	0	17
chr11	8959431	8959431	atxn10	ATACAAAGGATCAGAATCCCNGG	ACAGAAAGGACCAGAATCCAGGA	17/80 (21.2%)	63	5	0	16
chr15	92096419	92096419	atxn10	ATACA-AAGGATCAGAATCCCNGG	TTACACAAGGACCAGAATACCAGG	19/80 (23.8%)	61	3	1	16
chr5	12506322	12506322	atxn10	CCNGGGATTCTGATCCTTTGTAT	CCAGGGATTCTGGTACATTGTAT	19/80 (23.8%)	81	3	0	15
chrX	13727578	13727578	atxn10	ATACAAAGGATCAGAATCCCNGG	ACACAAAGTATCAGAATCTCTGG	19/80 (23.8%)	81	3	0	15
chr16	7832347	7832348	atxn10	CCNGGGATTCTGATCCTTTGTAT	GCCTGGATTCTGATACTTTGTGG	17/80 (21.2%)	63	5	0	14
chr3	107039148	107039148	atxn10	ATACAAAGGATCAGAATCCCNGG	ATACAACGTACCAGAATCCCTGG	19/80 (23.8%)	81	3	0	14
chr7	143114280	143114280	atxn10	ATACAAAGGATCAGAATCCCNGG	ACACAAAGTATCAGAATCTCTGG	19/80 (23.8%)	81	3	0	14
chr10	77854556	77854556	atxn10	ATACAAAGGATCAGAATCCCNGG	ACCCACAGAATCAGAATCCCTAG	17/80 (21.2%)	63	5	0	13
chr11	72310791	72310791	atxn10	CCNGGGATTCTGATCCTTTGTAT	CCTGGGGTTCTGATCCTGCCTTT	17/80 (21.2%)	63	5	0	12
chr2	216830092	216830092	atxn10	ATACAAAGGATCAGAATCCCNGG	ACCTACAGAATCAGAATCCCTGG	17/80 (21.2%)	63	5	0	11
chr2	224406485	224406485	atxn10	ATACAAAGGATCAGAATCCCNGG	TCTTAAGGGATCAGAATCCCAGG	17/80 (21.2%)	63	5	0	11
chrX	12851960	12851965	atxn10	CCNGGGATTCTGATCCTTTGTAT	CCAGGGATTCTGGTACATTGTAT	19/80 (23.8%)	81	3	0	10
chr1	104224255	104224255	atxn10	ATACAAAGGATCAGAATCCCNGG	ATTTGAAGGATCAGAATCCCAAG	18/80 (22.5%)	72	4	0	9
chr1	40826413	40826413	atxn10	ATACAAAGGATCAGAATCCCNGG	GCCCACAGGATCAGAATCTCTGG	17/80 (21.2%)	63	5	0	9
chr11	11871575	11871575	atxn10	CCNGGGATTCTGATCCTTTGTAT	CCAGGGATTCTTTTCCTGTGGTT	17/80 (21.2%)	63	5	0	8
chr2	118688415	118688415	atxn10	CCNGGGATTCTGATCCTTTGTAT	CCAGGGATTCTGATTCTGTAGTT	17/80 (21.2%)	63	5	0	8
chr8	135042874	135042874	atxn10	CCNGGGATTCTGATCCTTTGTAT	CCAGGGA-TCTGATCCTCTGCAG	18/81 (22.2%)	56	3	1	8
chr20	17814888	17814888	atxn10	ATACAAAGGATCAGAATCCCNGG	TTAGCATGGATCAGAATCCCGGG	18/80 (22.5%)	72	4	0	7
chr10	122511850	122511850	atxn10	ATACAAAGGATCAGAATCCCNGG	TAAAATAGGATCAGAATTCCTGG	17/80 (21.2%)	63	5	0	6
chr2	136658855	136658855	atxn10	CCNGGGATTCTGATCCTTTGTAT	CTGGGGATTCTGGTCCTACATAT	17/80 (21.2%)	63	5	0	5

### Sheet: MMP14
Nano-OTS predictions for MMP14
chromosome	start	end	gRNAname	gRNAsequence	DNAsequence	alignSimilarity	alignScore	mismatchBases	indelBases	peakHeight
chr14	22836840	22836884	mmp14	CCNCTGCTCACGCTCGGCACCGC	CCCCTGCTCACGCTCGGCACCGC	22/80 (27.5%)	108	0	0	609
chr11	115160826	115160853	mmp14	CCNCTGCTCACGCTCGGCACCGC	CCCCTGCTCACTCTCGGCACTCC	19/80 (23.8%)	81	3	0	450
chr3	123134836	123134865	mmp14	GCGGTGCCGAGCGTGAGCAGNGG	GACAGGCCGAGTGTGAGCAGAGG	17/80 (21.2%)	63	5	0	395
chr1	10694079	10694109	mmp14	CCNCTGCTCACGCTCGGCACCGC	CCGCTTCTCACGCTCGGCCCCGC	20/80 (25.0%)	90	2	0	378
chr6	67722881	67722919	mmp14	CCNCTGCTCACGCTCGGCACCGC	CCCTTGCTCACTCTCGGCACCTC	19/80 (23.8%)	81	3	0	340
chr3	166423831	166423855	mmp14	CCNCTGCTCACGCTCGGCACCGC	CCCTTGCTCACTCTCGGCACCTC	19/80 (23.8%)	81	3	0	288
chr10	30769934	30769948	mmp14	GCGGTGCCGAGCGTGAGCAGNGG	GAGGTGCCGAGAGTGAGCAAGGG	19/80 (23.8%)	81	3	0	287
chr7	116998510	116998524	mmp14	GCGGTGCCGAGCGTGAGCAGNGG	GAGGTGCCGAGAGTGAGCAAGGG	19/80 (23.8%)	81	3	0	258
chr4	67287208	67287237	mmp14	GCGGTGCCGAGCGTGAGCAGNGG	GAGGTGCCGAGAGTGAGCAAGGG	19/80 (23.8%)	81	3	0	252
chr1	26500690	26500705	mmp14	CCNCTGCTCACGCTCGGCACCGC	CCCCTGCTCAGGCTCGGCTCAAC	18/80 (22.5%)	72	4	0	204
chr2	1759824	1759837	mmp14	GCGGTGCCGAGCGTGAGCAGNGG	GAGGTGCTGAGAGTGAGCAAGGG	18/80 (22.5%)	72	4	0	201
chr21	22597659	22597674	mmp14	CCNCTGCTCACGCTCGGCACCGC	CCTTTGCTCACTCTCGGCACCTC	19/80 (23.8%)	81	3	0	182
chr5	50292712	50292724	mmp14	CCNCTGCTCACGCTCGGCACCGC	CCCTTGCTCACTCTCGGCACCTC	19/80 (23.8%)	81	3	0	182
chr5	139887544	139887572	mmp14	GCGGTGCCGAGCGTGAGCAGNGG	GCAGTGCCAAGCATGAGTAGTGG	18/80 (22.5%)	72	4	0	115
chr10	5943738	5943738	mmp14	CCNCTGCTCACGCTCGGCACCGC	CCCCTGCTCATGTTCGGTGCCTC	17/80 (21.2%)	63	5	0	85
chrX	75180026	75180045	mmp14	GCGGTGCCGAGCGTGAGCAGNGG	GAGGTGCCAAGAGTGAGCAAGGG	18/80 (22.5%)	72	4	0	75
chr22	18964945	18964951	mmp14	CCNCTGCTCACGCTCGGCACCGC	CCCCTCCTCACGCTGGGCACTGC	19/80 (23.8%)	81	3	0	67
chr3	106643626	106643638	mmp14	CCNCTGCTCACGCTCGGCACCGC	CCCTTGCTCACTCTTGGCACCTC	18/80 (22.5%)	72	4	0	66
chr2	72638475	72638487	mmp14	GCGGTGCCGAGCGTGAGCAGNGG	AAGGTACCGAGAGTGAACAGAGG	17/80 (21.2%)	63	5	0	43
chr1	6976705	6976705	mmp14	GCGGTGCCGAGCGTGAGCAGNGG	GATGTGCCGAGCATCAGCAGAGG	18/80 (22.5%)	72	4	0	32
chr4	126874950	126874966	mmp14	GCGGTGCCGAGCGTGAGCAGNGG	GAGGTGCCGAGAGTAAGCAAGGG	18/80 (22.5%)	72	4	0	27
chr13	27212020	27212032	mmp14	CCNCTGCTCACGCTCGGCACCGC	CCCTTGCTCACTCTTGGCACCTC	18/80 (22.5%)	72	4	0	26
chr22	20273957	20273957	mmp14	GCGGTGCCGAGCGTGAGCAGNGG	GCGGTGCCCAGCGTGAGGAGGGG	20/80 (25.0%)	90	2	0	23
chr13	54676450	54676469	mmp14	CCNCTGCTCACGCTCGGCACCGC	CCCTTGCTCACTCTCGGCGCCGA	18/80 (22.5%)	72	4	0	22
chr3	156073016	156073016	mmp14	CCNCTGCTCACGCTCGGCACCGC	CCCTTGCTCACTCTCGGCGCCTC	18/80 (22.5%)	72	4	0	14
chr16	17733329	17733329	mmp14	GCGGTGCCGAGCGTGAGCAGNGG	GC-GCACCGAGCGTGAGCAGAAG	18/81 (22.2%)	56	3	1	13
chr7	50393714	50393714	mmp14	GCGGTGCCGAGCGTGAGCAGNGG	CCTGTGCTGAGCGTAAGCAGTGG	18/80 (22.5%)	72	4	0	13
chrX	87809198	87809198	mmp14	GCGGTGCCGAGCGTGAGCAGNGG	GAGGTGCGGAGAGTGAGCGAGGG	17/80 (21.2%)	63	5	0	12
chr7	104940012	104940012	mmp14	CCNCTGCTCACGCTCGGCACCGC	CCCTTGCTCACTCTCGGCGCCTC	18/80 (22.5%)	72	4	0	10
chr13	50396449	50396449	mmp14	CCNCTGCTCACGCTCGGCACCGC	CCCTTGCTCACTCTCGGCGCCTC	18/80 (22.5%)	72	4	0	8
chrX	117394533	117394533	mmp14	CCNCTGCTCACGCTCGGCACCGC	CCCTCGCTCACTCTCGGCACCTC	18/80 (22.5%)	72	4	0	6

### Sheet: NEK1
Nano-OTS predictions for NEK1
chromosome	start	end	gRNAname	gRNAsequence	DNAsequence	alignSimilarity	alignScore	mismatchBases	indelBases	peakHeight
chr12	30734417	30734417	nek1	ATAGTAATGGATTACTGTGANGG	AGAGCAATGGATCACTGTGAGGG	19/80 (23.8%)	81	3	0	487
chr22	16937198	16937226	nek1	ATAGT-AATGGATTACTGTGANGG	ATACTGTATGGAATACTGTGATGG	19/80 (23.8%)	61	3	1	367
chr20	1178970	1178970	nek1	CCNTCACAGTAATCCATTACTAT	CCATCACAGTAATCCATATGACT	17/80 (21.2%)	63	5	0	346
chr3	143922205	143922236	nek1	ATAGTA-ATGGATTACTGTGANGG	ATGTTATATGGAATACTGTGACGG	19/80 (23.8%)	61	3	1	327
chr4	22085529	22085529	nek1	CCNTCACAGTAATCCATT-ACTAT	CCATCACAGTAGTCCATTGACAAT	20/80 (25.0%)	70	2	1	316
chr20	49501310	49501310	nek1	CCNTCACAGTAATCCATTACTAT	CCATCACAGTGATCCATTTTAGT	17/80 (21.2%)	63	5	0	278
chr4	169599163	169599184	nek1	CCNTCACAGTAATCCATTACTAT	CCCTCACAGTAATCCATTACTAT	22/80 (27.5%)	108	0	0	262
chr13	52153958	52153958	nek1	CCNTCACAGTAATCCATTACTAT	CCATCACAGTATTCCATCACAAT	19/80 (23.8%)	81	3	0	261
chr1	87802227	87802256	nek1	ATAGTA-ATGGATTACTGTGANGG	ATGCTAGATGGAATACTGTGATGG	19/80 (23.8%)	61	3	1	239
chr6	32482902	32482907	nek1	CCNTCACAGTAATCCATTACTAT	CCTTTACAGTAATCCATTAACAG	18/80 (22.5%)	72	4	0	207
chr6	32570660	32570660	nek1	CCNTCACAGTAATCCATTACTAT	CCTTTACAGTAATCCATTAACAA	18/80 (22.5%)	72	4	0	203
chr6	32527034	32527034	nek1	CCNTCACAGTAATCCATTACTAT	CCTTTACAGTAATCCATTAACAA	18/80 (22.5%)	72	4	0	200
chr3	115041026	115041026	nek1	ATAGTAATGGATTACTGTGANGG	GAAGTAATAGACTACTGTAAGGG	17/80 (21.2%)	63	5	0	143
chrX	45643735	45643735	nek1	CCNTCACAGTAATCCATTACTAT	CCGTCACAGTAAGCCATTATTTG	18/80 (22.5%)	72	4	0	131
chr4	157749039	157749054	nek1	ATAGTAATGGATTACTGTGANGG	GTGGCAATGGATTACAGTGATGG	18/80 (22.5%)	72	4	0	106
chr21	23368397	23368408	nek1	CCNTCACAGTAATCCATTACTAT	CCTTCACAGTATTCTATTATTAG	18/80 (22.5%)	72	4	0	70
chr1	215959670	215959670	nek1	CCNTCACAGTAATCCATTACTAT	CCCCCACAGTAATCCATATCTCT	18/80 (22.5%)	72	4	0	69
chr3	108800520	108800521	nek1	ATAGTAATGGATTACTGTGANGG	ATAGTAATGAGTTACTGTGAGAG	19/80 (23.8%)	81	3	0	68
chr21	15853376	15853391	nek1	CCNTCACAGTAATCCATTACTAT	CCCACACAGTATTCCA-TGCTAT	18/81 (22.2%)	56	3	1	62
chrX	116697274	116697274	nek1	CCNTCACAGTAATCCATTACTAT	CCATCACAATAATCCATTGCCAG	18/80 (22.5%)	72	4	0	60
chr13	51189513	51189513	nek1	ATAGTAATGGATTACTGTGANGG	ATAATAATGGTTTACTGAGATGG	19/80 (23.8%)	81	3	0	58
chr15	32989195	32989195	nek1	ATAGTAATGGATTACTGTGANGG	AGACTAATGCATTACTGTGATGG	19/80 (23.8%)	81	3	0	58
chr17	2279586	2279586	nek1	ATAGTA-ATGGATTACTGTGANGG	ATAGTATATGGATTACTGAAATGG	20/80 (25.0%)	70	2	1	54
chr21	30674215	30674215	nek1	CCNTCACAGTAATCC-ATTACTAT	TCATCACAGTAATCCTGTTACTAT	20/80 (25.0%)	70	2	1	44
chr15	41753047	41753047	nek1	ATAGTAATGGATTACTGTGANGG	TTAGCATTGGAATACTGTGAGGG	18/80 (22.5%)	72	4	0	42
chr17	62600676	62600680	nek1	ATAGTAATGGATTACTGTGANGG	ACAGTATTAGAATACTGTGAGGG	18/80 (22.5%)	72	4	0	38
chr3	152658215	152658216	nek1	CCNTCACAGTAATCCATTACTAT	CCTTCACTGTAATCCATTCCAAA	18/80 (22.5%)	72	4	0	34
chr11	16044584	16044584	nek1	CCNTCACAGTAATCCATTACTAT	CCATCACAGGAATCCATTAGTGC	18/80 (22.5%)	72	4	0	33
chr5	171497964	171497964	nek1	CCNTCACAGTAATCCATTACTAT	CCCCCACAGTAATCCAGGATGAT	17/80 (21.2%)	63	5	0	33
chr5	92177574	92177574	nek1	CCNTCACAGTAATCCATTACTAT	CCTTCTCAGTAACCCATTACCAT	19/80 (23.8%)	81	3	0	32
chr7	139113172	139113172	nek1	CCNTCACAGTAATCCATTACTAT	CCATCACAGTAGTCCAGTGGGAT	17/80 (21.2%)	63	5	0	29
chr8	135438303	135438303	nek1	CCNTCACAGTAATCCATT--ACTAT	CCTTCACAGTAATCCAATGAAGTAT	20/80 (25.0%)	65	2	2	25
chr12	72698308	72698309	nek1	ATAGTAATGGATTACTGTGANGG	CAAGTAATGAAATACTGTAATGG	17/80 (21.2%)	63	5	0	22
chr14	102999697	102999697	nek1	CCNTCACAGTAATCCATTACTAT	CCCACATAGTAATCCATGACTAA	18/80 (22.5%)	72	4	0	22
chr12	69611686	69611686	nek1	CCNTCACAGTAATCCATTACTAT	CCTGCATAGTATTCCATTAC-AT	18/81 (22.2%)	56	3	1	21
chr17	34038295	34038295	nek1	CCNTCACAGTAATCCATTACTAT	CCCTCACAGTATTCTAATACTGT	18/80 (22.5%)	72	4	0	21
chr4	101126134	101126135	nek1	ATAGTAATGGATTACTGTGANGG	AT-GTAATGAACTACTGTGAAAG	18/81 (22.2%)	56	3	1	21
chr13	37933104	37933108	nek1	CCNTCACAGTAATCCATTACTAT	CCACCACAGTAATCCATAAATCA	17/80 (21.2%)	63	5	0	19
chr1	147772283	147772283	nek1	ATAGTAATGGATTACTGTGANGG	ATTATAATGGAATACTGCGAGGG	18/80 (22.5%)	72	4	0	18
chrX	133856953	133856954	nek1	ATAGTAATGGATTACTGTGANGG	CTTCTAATGGA-TACTGTGATGG	18/81 (22.2%)	56	3	1	18
chr4	175642289	175642289	nek1	CCNTCACAGTAATCCATTACTAT	TCTTCATAGTAATCCATTACAGA	17/80 (21.2%)	63	5	0	17
chr13	110443630	110443630	nek1	CCNTCACAGTAATCCATTACTAT	CCTTCACAGTTATCCATT-CTAA	19/81 (23.5%)	65	2	1	16
chr11	16844432	16844432	nek1	ATAGT-AATGGATT-ACTGTGANGG	ATATTCAATGGATTAACTGTGAAGG	21/80 (26.2%)	59	1	2	15
chr2	210558796	210558796	nek1	ATAGTAATGGATTACTGTGANGG	ATGTGGATGGATTACTGTGAAAG	17/80 (21.2%)	63	5	0	15
chr13	52112329	52112329	nek1	CCNTCACAGTAATCCATTACTAT	CCATCACAATATTCCATTACAAT	19/80 (23.8%)	81	3	0	12
chr2	224631444	224631444	nek1	ATAGTAATGGATTACTGTGANGG	ATCAT-ATGGATTACTGTGCAGG	18/81 (22.2%)	56	3	1	11
chr3	54412015	54412015	nek1	CCNTCACAGTAATCCATTACTAT	CCTTCACAGTAAACCATTCTTGT	18/80 (22.5%)	72	4	0	11
chr8	42703524	42703524	nek1	ATAGTAATGGATTACTGTGANGG	TTTTCAATGGATTACTGAGATGG	17/80 (21.2%)	63	5	0	11
chr2	149486074	149486074	nek1	CCNTCACAGTAATCCATTACTAT	CCTTCACAGT-ATTCATTATTAT	19/81 (23.5%)	65	2	1	10
chr2	7820937	7820937	nek1	ATAGTAATGGATTACTGTGANGG	ATAGTAAAAGAATACTGTGGAGG	18/80 (22.5%)	72	4	0	7
chrX	83614959	83614959	nek1	CCNTCACAGTAATCCAT--TACTAT	CCATCATAGTAATCCATCATACTAG	20/80 (25.0%)	65	2	2	7
