## Supplementary Data S3 for "Amplification-free long read sequencing reveals unforeseen CRISPR-Cas9 off-target activity"

### Sheet: ATXN10
OTS-sites for ATXN10 (detected both by OTS-SMRT and OTS-Nano)
chromosome	position	gRNAname	gRNAsequence	DNAsequence	alignSimilarity	alignScore	mismatchBases	indelBases	peakHeightSMRT	peakHeightNano
chr22	47094773	atxn10	ATACAAAGGATCAGAATCCCNGG	ATACATTGGACCAGAATCCCAGG	19/80 (23.8%)	81	3	0	350	56
chr22	45794863	atxn10	ATACAAAGGATCAGAATCCCNGG	ATACAAAGGATCAGAATCCCTGG	22/80 (27.5%)	108	0	0	321	809
chr4	87529947	atxn10	CCNGGGATTCTGATCCTTTGTAT	CCCGGGATTCTGGTTGTTTGTAT	19/80 (23.8%)	81	3	0	283	42
chr9	109570965	atxn10	ATACAAAGGATCAGAATCCCNGG	ATACAACATATCAGAATCCCTGG	19/80 (23.8%)	81	3	0	223	97
chr4	65163142	atxn10	ATACAAAGGATCAGAATCCCNGG	TCACAAAGGATAAGAATCCCTGG	19/80 (23.8%)	81	3	0	170	451
chr3	107039143	atxn10	ATACAAAGGATCAGAATCCCNGG	ATACAACGTACCAGAATCCCTGG	19/80 (23.8%)	81	3	0	89	14
chr2	203801137	atxn10	ATACAAAGGATCAGAATCCCNGG	ATACAAATAATCAGAATCCAAGG	19/80 (23.8%)	81	3	0	54	95
chrX	12851965	atxn10	CCNGGGATTCTGATCCTTTGTAT	CCAGGGATTCTGGTACATTGTAT	19/80 (23.8%)	81	3	0	50	10
chr1	199581904	atxn10	ATACAAAGGATCAGAATCCCNGG	TAATAAAGGATCAGAATACCAGG	18/80 (22.5%)	72	4	0	45	558
chr7	132754767	atxn10	ATACAAAGGATCAGAATCCCNGG	ATAC-TAGGATCAAAATCCCAGG	19/81 (23.5%)	65	2	1	35	276
chrX	102677950	atxn10	CCNGGGATTCTGATCCTTTGTAT	CCGGAGATTCTGGTACTTTGTAT	19/80 (23.8%)	81	3	0	35	18
chr5	12506322	atxn10	CCNGGGATTCTGATCCTTTGTAT	CCAGGGATTCTGGTACATTGTAT	19/80 (23.8%)	81	3	0	34	15
chrX	144268686	atxn10	ATACAAAGGATCAGAATCCCNGG	ATACAATGGACCAGAATCTCTGG	19/80 (23.8%)	81	3	0	21	24
chrX	13727578	atxn10	ATACAAAGGATCAGAATCCCNGG	ACACAAAGTATCAGAATCTCTGG	19/80 (23.8%)	81	3	0	20	15
chrX	155356680	atxn10	ATACAAAGGATCAGAATCCCNGG	ATACAAAGTACCAGAATCTCTGG	19/80 (23.8%)	81	3	0	20	119
chrX	155484568	atxn10	CCNGGGATTCTGATCCTTTGTAT	CCAGAGATTCTGGTACTTTGTAT	19/80 (23.8%)	81	3	0	20	119
chr22	45689924	atxn10	CCNGGGATTCTGATCCTTTGTAT	CCTTGGATTCTGTTTCTTTGTAT	19/80 (23.8%)	81	3	0	19	86
chr2	13854278	atxn10	CCNGGGATTCTGATCC-TTTGTAT	CCAGGGATTCTGATCCATGTCCAT	19/80 (23.8%)	61	3	1	17	25
chr7	143114275	atxn10	ATACAAAGGATCAGAATCCCNGG	ACACAAAGTATCAGAATCTCTGG	19/80 (23.8%)	81	3	0	16	14
chr7	146700912	atxn10	ATACAAAGGATCAGAATCCCNGG	CAACAAAGGATAAGAATCCCAAG	18/80 (22.5%)	72	4	0	14	30
chr9	122015027	atxn10	CCNGGGATTCTGATCCTTTGTAT	CCTGTGATTCTGATCCTTTATTT	19/80 (23.8%)	81	3	0	13	90
chr2	30757626	atxn10	ATACAAAGGATCAGAATCCCNGG	ATGCTCAGGATCAGAATCCCATG	18/80 (22.5%)	72	4	0	12	31
chr7	147113997	atxn10	CCNGGGATTCTGATCCTTTGTAT	CCAGAGATTCTGGTACTTTGTAT	19/80 (23.8%)	81	3	0	11	74
chr5	60703887	atxn10	CCNGGGATTCTGATCCTTTGTAT	CATGGGATTCTGATCCTCT-TCT	18/81 (22.2%)	56	3	1	10	41
chr10	104676047	atxn10	CCNGGGATTCTGATCCTTTGTAT	CCAGGGA-TCTGATGCTTTGTGA	18/81 (22.2%)	56	3	1	9	38
chr4	116565656	atxn10	ATACAAAGGATCAGAATCCCNGG	ATACAAAGTACCAGAATCTCTGG	19/80 (23.8%)	81	3	0	9	40
chr2	14708587	atxn10	CCNGGGATTCTGATCCTTTGTAT	CCAGGGATTCTGTTCCTGAGTGT	18/80 (22.5%)	72	4	0	8	19
chr8	23569322	atxn10	ATACAAAGGATCAGAATCCCNGG	ACCTACTGGATCAGAATCCCTGG	17/80 (21.2%)	63	5	0	8	17
chr20	17814888	atxn10	ATACAAAGGATCAGAATCCCNGG	TTAGCATGGATCAGAATCCCGGG	18/80 (22.5%)	72	4	0	7	7
chr2	216830092	atxn10	ATACAAAGGATCAGAATCCCNGG	ACCTACAGAATCAGAATCCCTGG	17/80 (21.2%)	63	5	0	7	11
chr15	73766400	atxn10	ATACAAAGGAT-CAGAATCCCNGG	ATCCAAAGGATACAGAATCCCAGG	21/80 (26.2%)	79	1	1	6	30
chr8	135042874	atxn10	CCNGGGATTCTGATCCTTTGTAT	CCAGGGA-TCTGATCCTCTGCAG	18/81 (22.2%)	56	3	1	5	8

### Sheet: MMP14
OTS-sites for MMP14 (detected both by OTS-SMRT and OTS-Nano)
chromosome	position	gRNAname	gRNAsequence	DNAsequence	alignSimilarity	alignScore	mismatchBases	indelBases	peakHeightSMRT	peakHeightNano
chr11	115160826	mmp14	CCNCTGCTCACGCTCGGCACCGC	CCCCTGCTCACTCTCGGCACTCC	19/80 (23.8%)	81	3	0	198	450
chr14	22836862	mmp14	CCNCTGCTCACGCTCGGCACCGC	CCCCTGCTCACGCTCGGCACCGC	22/80 (27.5%)	108	0	0	180	609
chr5	139887571	mmp14	GCGGTGCCGAGCGTGAGCAGNGG	GCAGTGCCAAGCATGAGTAGTGG	18/80 (22.5%)	72	4	0	75	115
chr3	166423833	mmp14	CCNCTGCTCACGCTCGGCACCGC	CCCTTGCTCACTCTCGGCACCTC	19/80 (23.8%)	81	3	0	74	288
chr6	67722906	mmp14	CCNCTGCTCACGCTCGGCACCGC	CCCTTGCTCACTCTCGGCACCTC	19/80 (23.8%)	81	3	0	70	340
chr7	116998522	mmp14	GCGGTGCCGAGCGTGAGCAGNGG	GAGGTGCCGAGAGTGAGCAAGGG	19/80 (23.8%)	81	3	0	62	258
chr10	30769946	mmp14	GCGGTGCCGAGCGTGAGCAGNGG	GAGGTGCCGAGAGTGAGCAAGGG	19/80 (23.8%)	81	3	0	59	287
chrX	75180043	mmp14	GCGGTGCCGAGCGTGAGCAGNGG	GAGGTGCCAAGAGTGAGCAAGGG	18/80 (22.5%)	72	4	0	50	75
chr2	1759836	mmp14	GCGGTGCCGAGCGTGAGCAGNGG	GAGGTGCTGAGAGTGAGCAAGGG	18/80 (22.5%)	72	4	0	49	201
chr4	67287221	mmp14	GCGGTGCCGAGCGTGAGCAGNGG	GAGGTGCCGAGAGTGAGCAAGGG	19/80 (23.8%)	81	3	0	49	252
chr5	50292712	mmp14	CCNCTGCTCACGCTCGGCACCGC	CCCTTGCTCACTCTCGGCACCTC	19/80 (23.8%)	81	3	0	49	182
chr21	22597662	mmp14	CCNCTGCTCACGCTCGGCACCGC	CCTTTGCTCACTCTCGGCACCTC	19/80 (23.8%)	81	3	0	39	182
chr3	106643626	mmp14	CCNCTGCTCACGCTCGGCACCGC	CCCTTGCTCACTCTTGGCACCTC	18/80 (22.5%)	72	4	0	39	66
chr1	10694080	mmp14	CCNCTGCTCACGCTCGGCACCGC	CCGCTTCTCACGCTCGGCCCCGC	20/80 (25.0%)	90	2	0	31	378
chr1	26500687	mmp14	CCNCTGCTCACGCTCGGCACCGC	CCCCTGCTCAGGCTCGGCTCAAC	18/80 (22.5%)	72	4	0	26	204
chr7	50393714	mmp14	GCGGTGCCGAGCGTGAGCAGNGG	CCTGTGCTGAGCGTAAGCAGTGG	18/80 (22.5%)	72	4	0	17	13
chr13	27212020	mmp14	CCNCTGCTCACGCTCGGCACCGC	CCCTTGCTCACTCTTGGCACCTC	18/80 (22.5%)	72	4	0	16	26
chr10	5943738	mmp14	CCNCTGCTCACGCTCGGCACCGC	CCCCTGCTCATGTTCGGTGCCTC	17/80 (21.2%)	63	5	0	11	85
chr13	54676451	mmp14	CCNCTGCTCACGCTCGGCACCGC	CCCTTGCTCACTCTCGGCGCCGA	18/80 (22.5%)	72	4	0	9	22
chr2	72638487	mmp14	GCGGTGCCGAGCGTGAGCAGNGG	AAGGTACCGAGAGTGAACAGAGG	17/80 (21.2%)	63	5	0	9	43

### Sheet: NEK1
OTS-sites for NEK1 (detected both by OTS-SMRT and OTS-Nano)
chromosome	position	gRNAname	gRNAsequence	DNAsequence	alignSimilarity	alignScore	mismatchBases	indelBases	peakHeightSMRT	peakHeightNano
chr4	169599163	nek1	CCNTCACAGTAATCCATTACTAT	CCCTCACAGTAATCCATTACTAT	22/80 (27.5%)	108	0	0	99	262
chr20	1178970	nek1	CCNTCACAGTAATCCATTACTAT	CCATCACAGTAATCCATATGACT	17/80 (21.2%)	63	5	0	16	346
chr8	135438302	nek1	CCNTCACAGTAATCCATT--ACTAT	CCTTCACAGTAATCCAATGAAGTAT	20/80 (25.0%)	65	2	2	5	25
