## Supplementary Data S4 for "Amplification-free long read sequencing reveals unforeseen CRISPR-Cas9 off-target activity"

### Sheet: ATXN10
CHOPCHOP predictions for ATXN10
ATXN10 gRNA binding site	Nr mismatches to GRCh38	DNA sequence	Found by SMRT-OTS	Found by Nano-OTS	Found by SMRT-OTS and Nano-OTS	Found by SMRT-OTS or Nano-OTS	Comment
chr1:96873748	3	ATACAAgGGcTgAGAATCCCTGG	N	N	N	N
chr1:181943626	3	ATACAAtGtATCAGAATCtCTGG	N	N	N	N
chr1:183748798	3	CCAGaGATTCTGATaCaTTGTAT	N	N	N	N
chr10:17702508	3	CCTGGGAaTCTtATCCTTTGTAa	N	N	N	N
chr10:59424714	3	CCTGtGATTCaGATCCTgTGTAT	N	N	N	N
chr10:81469873	3	CCAGaGATTCTGATaCgTTGTAT	N	N	N	N
chr11:72504466	3	CCAGaGATTCTGATaCgTTGTAT	N	N	N	N
chr11:87539399	3	ATgCAAAGGAgCAGAATCtCTGG	N	N	N	N
chr12:4484080	3	CCTGacATTCaGATCCTTTGTAT	N	N	N	N
chr12:26273062	3	CCAGGGcTTaTGgTCCTTTGTAT	N	N	N	N
chr12:33921327	3	CCAGtGATTCTGATaCaTTGTAT	N	N	N	N
chr14:45662692	3	CCAGaGATTCTGATagTTTGTAT	N	N	N	N
chr14:95651545	3	ATtgAAAGGATCAGAATCCaGGG	N	Y	N	Y
chr15:35645414	3	ATACAAtGtATCAGAATCtCTGG	N	N	N	N
chr16:10449997	3	CCAGGGATTCTGATaCaTTGTgT	Y	N	N	Y
chr19:32785138	3	CCAGaGATTCTGATgCTTTGTgT	N	N	N	N
chr2:73895476	3	CCAGGGtTTCTGATggTTTGTAT	N	N	N	N
chr2:108038379	3	ATACAAtGtATCAGAATCtCTGG	N	N	N	N
chr2:118237323	3	CCTGtGATTCTGActCTTTGTAT	N	N	N	N
chr2:129571791	3	ATACAAcGtATCAGAATCtCTGG	N	N	N	N
chr2:203801121	3	ATACAAAtaATCAGAATCCaAGG	Y	Y	Y	Y
chr22:45689919	3	CCTtGGATTCTGtTtCTTTGTAT	Y	Y	Y	Y
chr22:45794847	0	ATACAAAGGATCAGAATCCCTGG	Y	Y	Y	Y
chr22:47094757	3	ATACAttGGAcCAGAATCCCAGG	Y	Y	Y	Y
chr3:39605827	3	CCAGGGATTCTGATatcTTGTAT	Y	N	N	Y
chr3:107039127	3	ATACAAcGtAcCAGAATCCCTGG	Y	Y	Y	Y
chr4:65163126	3	tcACAAAGGATaAGAATCCCTGG	Y	Y	Y	Y
chr4:87529942	3	CCCGGGATTCTGgTtgTTTGTAT	Y	Y	Y	Y
chr4:116565640	3	ATACAAAGtAcCAGAATCtCTGG	Y	Y	Y	Y
chr5:12506317	3	CCAGGGATTCTGgTaCaTTGTAT	Y	Y	Y	Y
chr5:123073417	3	CCTGGcATTCTGtTCCTTTGgAT	N	N	N	N
chr6:96247655	3	gTACAAAGGAgCtGAATCCCTGG	N	N	N	N
chr7:95382165	3	ATACAAcatATCAGAATCCCTGG	Y	N	N	Y
chr7:143114259	3	AcACAAAGtATCAGAATCtCTGG	Y	Y	Y	Y
chr7:147113992	3	CCAGaGATTCTGgTaCTTTGTAT	Y	Y	Y	Y
chr8:76285757	3	CCAGaGATTCTGATaCTTTGTgT	N	N	N	N
chr9:109570949	3	ATACAAcatATCAGAATCCCTGG	Y	Y	Y	Y
chr9:122015022	3	CCTGtGATTCTGATCCTTTaTtT	Y	Y	Y	Y
chrX:12851960	3	CCAGGGATTCTGgTaCaTTGTAT	Y	Y	Y	Y
chrX:13727562	3	AcACAAAGtATCAGAATCtCTGG	Y	Y	Y	Y
chrX:40543005	3	ATAgAAtGGATCAGAATtCCTGG	N	N	N	N
chrX:67515298	3	ATACAAtGtATCAGAATCtCTGG	N	N	N	N
chrX:80168333	3	CCAGGGATTCTGgTaCaTTGTAT	Y	N	N	Y
chrX:85437963	3	CCAGaGATTCTGATaCaTTGTAT	N	N	N	N
chrX:102677945	3	CCGGaGATTCTGgTaCTTTGTAT	Y	Y	Y	Y
chrX:126026346	3	CCTGGtATTCTGATCaaTTGTAT	Y	N	N	Y
chrX:144268670	3	ATACAAtGGAcCAGAATCtCTGG	Y	Y	Y	Y
chrX:155356664	3	ATACAAAGtAcCAGAATCtCTGG	Y	Y	Y	Y
chrX:155484563	3	CCAGaGATTCTGgTaCTTTGTAT	Y	Y	Y	Y
chrY:12627201	3	CCAGaGATTCTGATaCaTTGTAT	NA	NA	NA	NA	*HEK293 likely female cell line
chrY:19888147	3	CCAGaGATTCTGgTaCTTTGTAT	NA	NA	NA	NA	*HEK293 likely female cell line
		Summary:	24/49	20/49	19/49	25/49

### Sheet: MMP14
CHOPCHOP predictions for MMP14
gRNA binding site	Nr mismatches to GRCh38	DNA sequence	Found by SMRT-OTS	Found by Nano-OTS	Found by SMRT-OTS and Nano-OTS	Found by SMRT-OTS or Nano-OTS	Comment
chr1:10694075	2	CCGCTtCTCACGCTCGGCcCCGC	Y	Y	Y	Y
chr10:30769930	3	GaGGTGCCGAGaGTGAGCAaGGG	Y	Y	Y	Y
chr10:126914826	3	GCGGTGggGAGgGTGAGCAGGGG	N	N	N	N
chr11:115160821	3	CCCCTGCTCACtCTCGGCACtcC	Y	Y	Y	Y
chr14:22836857	0	CCCCTGCTCACGCTCGGCACCGC	Y	Y	Y	Y
chr16:88223885	3	CCTCatCTCACGCTCaGCACCGC	N	N	N	N
chr19:6515603	3	GaGGTGCCGAGCcTGAGgAGAGG	N	N	N	N
chr19:19626735	3	GgGGTGCCatGCGTGAGCAGCGG	Y	N	N	Y
chr20:50191676	2	GCGGTGCCGAGCGgcAGCAGCGG	N	N	N	N
chr21:22597657	3	CCTtTGCTCACtCTCGGCACCtC	Y	Y	Y	Y
chr22:18964937	3	CCCCTcCTCACGCTgGGCACtGC	N	Y	N	Y
chr22:20273940	2	GCGGTGCCcAGCGTGAGgAGGGG	N	Y	N	Y
chr3:166423828	3	CCCtTGCTCACtCTCGGCACCtC	Y	Y	Y	Y
chr3_KI270778v1_alt:127907	3	CCCtTGCTCACtCTCGGCACCtC	NA	NA	NA	NA	*alternative haplotype
chr4:67287205	3	GaGGTGCCGAGaGTGAGCAaGGG	Y	Y	Y	Y
chr5:50292707	3	CCCtTGCTCACtCTCGGCACCtC	Y	Y	Y	Y
chr6:67722901	3	CCCtTGCTCACtCTCGGCACCtC	Y	Y	Y	Y
chr7:116998506	3	GaGGTGCCGAGaGTGAGCAaGGG	Y	Y	Y	Y
		Summary:	11/17	12/17	10/17	13/17

### Sheet: NEK1
CHOPCHOP predictions for NEK1
gRNA binding site	Nr mismatches to GRCh38	DNA sequence	Found by SMRT-OTS	Found by Nano-OTS	Found by SMRT-OTS and Nano-OTS	Found by SMRT-OTS or Nano-OTS	Comment
chr1:20989174	3	ATAcTcATGGATTACTaTGAGGG	N	N	N	N
chr1:211674338	3	CCTTCACAaTAtTCCATTACaAT	N	N	N	N
chr11:74937960	3	CCCaCACAGTcATCCATTcCTAT	N	N	N	N
chr11:106126654	3	AaAGTAATGGATTACTcgGATGG	N	N	N	N
chr12:30734402	3	AgAGcAATGGATcACTGTGAGGG	N	Y	N	Y
chr13:51189497	3	ATAaTAATGGtTTACTGaGATGG	N	Y	N	Y
chr13:52112326	3	CCATCACAaTAtTCCATTACaAT	N	Y	N	Y
chr13:52153953	3	CCATCACAGTAtTCCATcACaAT	N	Y	N	Y
chr14:103080669	3	ATAGTAgTGGATgAtTGTGATGG	N	N	N	N
chr15:32989177	3	AgAcTAATGcATTACTGTGATGG	N	Y	N	Y
chr17:14360767	3	CCATCACAGTgATgCAgTACTAT	N	N	N	N
chr4:169599158	0	CCCTCACAGTAATCCATTACTAT	Y	Y	Y	Y
chr5:92177569	3	CCTTCtCAGTAAcCCATTACcAT	N	Y	N	Y
chr5:167490834	3	ATgGTAATGaATTAaTGTGATGG	N	N	N	N
chr8:32509782	3	CCTTCtCAGTAATtCATTAaTAT	N	N	N	N
chr9:104420331	3	CCATCACAtTAATtCATTAaTAT	N	N	N	N
		Summary:	1/16	7/16	1/16	7/16
