## Supplementary Data S5 for "Amplification-free long read sequencing reveals unforeseen CRISPR-Cas9 off-target activity"

### Sheet: ATXN10
SMRT-OTS predictions for ATXN10 in HEK293 de novo assembly
chromosome	position	gRNAname	gRNAsequence	DNAsequence	alignSimilarity	alignScore	mismatchBases	indelBases	peakHeight
000065F	9002979	atxn10	ATACAAAGGATCAGAATCCCNGG	ATACATTGGACCAGAATCCCAGG	19/80 (23.8%)	81	3	0	350
000065F	7696882	atxn10	ATACAAAGGATCAGAATCCCNGG	ATACAAAGGATCAGAATCCCTGG	22/80 (27.5%)	108	0	0	321
000009F	6730457	atxn10	CCNGGGATTCTGATCCTTTGTAT	CCCGGGATTCTGGTTGTTTGTAT	19/80 (23.8%)	81	3	0	283
000114F	6557864	atxn10	ATACAAAGGATCAGAATCCCNGG	ATACAACGTATCAGAATCCCTGG	20/80 (25.0%)	90	2	0	223
000133F	1313577	atxn10	ATACAAAGGATCAGAATCCCNGG	TCACAAAGGATAAGAATCCCTGG	19/80 (23.8%)	81	3	0	170
000059F	8347485	atxn10	ATACAAAGGATCAGAATCCCNGG	ATACAACGTACCAGAATCCCTGG	19/80 (23.8%)	81	3	0	89
000134F	112290	atxn10	ATACAAAGGATCAGAATCCCNGG	ATACAAGATATCAGAATCCCTGG	19/80 (23.8%)	81	3	0	55
000092F	7333804	atxn10	CCNGGGATTCTGATCCTTTGTAT	CCTTGGATTCTGATTATTTGTAT	19/80 (23.8%)	81	3	0	54
000020F	17177151	atxn10	ATACAAAGGATCAGAATCCCNGG	ATACAATGTACCAGAATCCCTGG	19/80 (23.8%)	81	3	0	50
000086F	6866337	atxn10	CCNGGGATTCTGATCCTTTGTAT	CCTGGTATTCTGATCCTTTATTA	18/80 (22.5%)	72	4	0	45
000028F	9550770	atxn10	ATACAAAGGATCAGAATCCCNGG	ATAC-TAGGATCAAAATCCCAGG	19/81 (23.5%)	65	2	1	35
000093F	1509237	atxn10	ATACAAAGGATCAGAATCCCNGG	ATACAATGTACCAGAATCCCTGG	19/80 (23.8%)	81	3	0	35
000242F	911237	atxn10	CCNGGGATTCTGATCCTTTGTAT	CCAGGGATTCTGGTACCTTGTAT	19/80 (23.8%)	81	3	0	35
000327F	1311076	atxn10	ATACAAAGGATCAGAATCCCNGG	ATACAAAGTACCAGAATCTCCGG	19/80 (23.8%)	81	3	0	35
000057F	8322962	atxn10	CCNGGGATTCTGATCCTTTGTAT	CCAGGGATTCTGGTACATTGTAT	19/80 (23.8%)	81	3	0	34
000098F	1187945	atxn10	ATACAAAGGATCAGAATCCCNGG	ATACAACATATCAGAATCCCTGG	19/80 (23.8%)	81	3	0	28
000251F	2699500	atxn10	ATACAAAGGATCAGAATCCCNGG	ATACAATGGACCAGAATCTCTGG	19/80 (23.8%)	81	3	0	21
000343F	750684	atxn10	ATACAAAGGATCAGAATCCCNGG	ATACAATTGATCAGAATACCAGG	19/80 (23.8%)	81	3	0	21
000020F	16301531	atxn10	CCNGGGATTCTGATCCTTTGTAT	CCAGAGATTCTGATACTTTGTGT	19/80 (23.8%)	81	3	0	20
000414F	731765	atxn10	ATACAAAGGATCAGAATCCCNGG	ATACAAAGTACCAGAATCTCTGG	19/80 (23.8%)	81	3	0	20
000065F	7591962	atxn10	CCNGGGATTCTGATCCTTTGTAT	CCTTGGATTCTGTTTCTTTGTAT	19/80 (23.8%)	81	3	0	19
000097F	6282156	atxn10	CCNGGGATTCTGATCC-TTTGTAT	CCAGGGATTCTGATCCATGTCCAT	19/80 (23.8%)	61	3	1	17
000460F	2903	atxn10	CCNGGGATTCTGATCCTTTGTAT	CCAGAGATTCTGGTACTTTGTAT	19/80 (23.8%)	81	3	0	17
000328F	1131531	atxn10	ATACAAAGGATCAGAATCCCNGG	ACACAAAGTATCAGAATCTCTGG	19/80 (23.8%)	81	3	0	16
000170F	3219461	atxn10	CCNGGGATTCTGATCCTTTGTAT	CTTGGGATTCTTATCCTTTGTTG	18/80 (22.5%)	72	4	0	14
000054F	8929484	atxn10	CCNGGGATTCTGATCCTTTGTAT	CCTGTGATTCTGATCCTTTATTT	19/80 (23.8%)	81	3	0	13
000024F	5191921	atxn10	CCNGGGATTCTGATCCTTTGTAT	CATGGGATTCTGATCCTGAGCAT	18/80 (22.5%)	72	4	0	12
000140F	4305456	atxn10	CCNGGGATTCTGATCCTTTGTAT	CCTGGGATTCTGAT--TCTGTAT	19/82 (23.2%)	64	1	2	12
000170F	2806447	atxn10	ATACAAAGGATCAGAATCCCNGG	ATACAAAGTACCAGAATCTCTGG	19/80 (23.8%)	81	3	0	11
000258F	2106109	atxn10	CCNGGGATTCTGATCCTTTGTAT	CATGGGATTCTGATCCTCT-TCT	18/81 (22.2%)	56	3	1	10
000115F	3000497	atxn10	ATACAAAGGATCAGAATCCCNGG	AGCAATAGAATCAGAATCCCTGG	17/80 (21.2%)	63	5	0	9
000163F	3409209	atxn10	ATACAAAGGATCAGAATCCCNGG	TCACAAAGCATCAG-ATCCCTGG	18/81 (22.2%)	56	3	1	9
000203F	1870968	atxn10	CCNGGGATTCTGATCCTTTGTAT	CCAGAGATTCTGGTACTTTGTAT	19/80 (23.8%)	81	3	0	9
000097F	7136328	atxn10	CCNGGGATTCTGATCCTTTGTAT	CCAGGGATTCTGTTCCTGAGTGT	18/80 (22.5%)	72	4	0	8
000144F	196992	atxn10	ATACAAAGGATCAGAATCCCNGG	ACCTACTGGATCAGAATCCCTGG	17/80 (21.2%)	63	5	0	8
000008F	21233027	atxn10	CCNGGGATTCTGATCCTTTGTAT	CCAGGGATTCTGATTCTGTAGGT	17/80 (21.2%)	63	5	0	7
000056F	733802	atxn10	ATACAAAGGATCAGAATCCCNGG	AAACAGAGGATCAG-ATCCCTGG	19/81 (23.5%)	65	2	1	7
000162F	2954711	atxn10	ATACAAAGGATCAGAATCCCNGG	TTAGCATGGATCAGAATCCCGGG	18/80 (22.5%)	72	4	0	7
000185F	4291249	atxn10	ATACAAAGGATCAGAATCCCNGG	ACACAATGTATCAGAATCCCTGG	19/80 (23.8%)	81	3	0	7
000006F	6470349	atxn10	ATACAAAGGATCAGAATCCCNGG	CTGCTATGCATCAGAATCCCTGG	17/80 (21.2%)	63	5	0	6
000341F	325025	atxn10	CCNGGGATTCTG-ATCCTTTGTAT	CCTGGGATTCTGTATCCTTTGGAT	21/80 (26.2%)	79	1	1	6
000002F	11757317	atxn10	CCNGGGATTCTGATCCTTTGTAT	CCAGGGATTCTGATACGTTGTGG	18/80 (22.5%)	72	4	0	5
000043F	2137593	atxn10	ATACAAAGGATCAGAATCCCNGG	CTGCAGAGGATCAG-ATCCCTGG	18/81 (22.2%)	56	3	1	5

### Sheet: MMP14
SMRT-OTS predictions for MMP14 in HEK293 de novo assembly
chromosome	position	gRNAname	gRNAsequence	DNAsequence	alignSimilarity	alignScore	mismatchBases	indelBases	peakHeight
000297F	521608	mmp14	CCNCTGCTCACGCTCGGCACCGC	CCCCTGCTCACTCTCGGCACTCC	19/80 (23.8%)	81	3	0	198
000169F	2674242	mmp14	GCGGTGCCGAGCGTGAGCAGNGG	GCGGTGCCGAGCGTGAGCAGGGG	22/80 (27.5%)	108	0	0	180
000058F	9762687	mmp14	CCNCTGCTCACGCTCGGCACCGC	CCACTACTCATGCTTGGCACTGC	18/80 (22.5%)	72	4	0	75
000002F	13767918	mmp14	CCNCTGCTCACGCTCGGCACCGC	CCCTTGCTCACTCTCGGCACCTC	19/80 (23.8%)	81	3	0	74
000270F	80176	mmp14	GCGGTGCCGAGCGTGAGCAGNGG	GAGGTGCCGAGAGTGAGCAAGGG	19/80 (23.8%)	81	3	0	70
000081F	4201774	mmp14	GCGGTGCCGAGCGTGAGCAGNGG	GAGGTGCCGAGAGTGAGCAAGGG	19/80 (23.8%)	81	3	0	62
000026F	11551077	mmp14	GCGGTGCCGAGCGTGAGCAGNGG	GAGGTGCCGAGAGTGAGCAAGGG	19/80 (23.8%)	81	3	0	59
000076F	60000	mmp14	CCNCTGCTCACGCTCGGCACCGC	CCGCTGCTCACGCATGGCACCCC	19/80 (23.8%)	81	3	0	50
000093F	6494960	mmp14	CCNCTGCTCACGCTCGGCACCGC	CCCTTGCTCACTCTTGGCACCTC	18/80 (22.5%)	72	4	0	50
000117F	5854303	mmp14	CCNCTGCTCACGCTCGGCACCGC	CCCTTGCTCACTCTCGGCACCTC	19/80 (23.8%)	81	3	0	49
000465F	355455	mmp14	GCGGTGCCGAGCGTGAGCAGNGG	GAGGTGCCGAGAGTGAGCAAGGG	19/80 (23.8%)	81	3	0	49
000059F	7951872	mmp14	CCNCTGCTCACGCTCGGCACCGC	CCCTTGCTCACTCTTGGCACCTC	18/80 (22.5%)	72	4	0	39
000061F	10745458	mmp14	GCGGTGCCGAGCGTGAGCAGNGG	GAGGTGCCGAGAGTGAGCAAAGG	19/80 (23.8%)	81	3	0	39
000164F	2189450	mmp14	GCGGTGCCGAGCGTGAGCAGNGG	GCGGGGCCGAGCGTGAGAAGCGG	20/80 (25.0%)	90	2	0	31
000021F	13520899	mmp14	GCGGTGCCGAGCGTGAGCAGNGG	AAGATGCAGAGCATGAGCAGGGG	17/80 (21.2%)	63	5	0	28
000033F	8317362	mmp14	GCGGTGCCGAGCGTGAGCAGNGG	GTTGAGCCGAGCCTGAGCAGGGG	18/80 (22.5%)	72	4	0	26
000015F	17660129	mmp14	GCGGTGCCGAGCGTGAGCAGNGG	CCTGTGCTGAGCGTAAGCAGTGG	18/80 (22.5%)	72	4	0	17
000312F	787537	mmp14	GCGGTGCCGAGCGTGAGCAGNGG	GAGGTGCCAAGAGTGAGCAAGGG	18/80 (22.5%)	72	4	0	16
000101F	5468839	mmp14	CCNCTGCTCACGCTCGGCACCGC	CCCCTGCTCATGTTCGGTGCCTC	17/80 (21.2%)	63	5	0	11
000084F	7513173	mmp14	GCGGTGCCGAGCGTGAGCAGNGG	TCGGCGCCGAGAGTGAGCAAGGG	18/80 (22.5%)	72	4	0	9
000115F	3426432	mmp14	CCNCTGCTCACGCTCGGCACCGC	CCTCTGTTCACTCTCGGTACCTT	17/80 (21.2%)	63	5	0	9
000009F	1246382	mmp14	GCGGTGCCGAGCGTGAGCAGNGG	TGGGCGCCAAGCGTGAGCAAGGG	17/80 (21.2%)	63	5	0	8
000012F	20551002	mmp14	GCGGTG--CCGAGCGTGAGCAGNGG	GCAGTGCACCGAGCGTGAGCAGAAG	20/80 (25.0%)	65	2	2	6
000101F	3485435	mmp14	CCNCTGCTCACGCTCGGCACCGC	CCTCAGCTCACTCTCTGCACCTG	17/80 (21.2%)	63	5	0	5
000277F	2171082	mmp14	GCGGTGCCGAGCGTGAGCAGNGG	GCAGTGCAGAGGGAGAGCAGGGG	18/80 (22.5%)	72	4	0	5
000290F	142762	mmp14	GCGGTGCCGAGCGTGAGCAGNGG	GAGGTGCTGAGAGTGAGCAAGGG	18/80 (22.5%)	72	4	0	5
000086F	2213826	mmp14	CCNCTGCTCACGCTCGGCACCGC	CCTCTGCTCACCCT-GGCACCTA	18/81 (22.2%)	56	3	1	4

### Sheet: NEK1
SMRT-OTS predictions for NEK1 in HEK293 de novo assembly
chromosome	position	gRNAname	gRNAsequence	DNAsequence	alignSimilarity	alignScore	mismatchBases	indelBases	peakHeight
000013F	21118546	nek1	CCNTCACAGTAATCCATTACTAT	CCCTCACAGTAATCCATTACTAT	22/80 (27.5%)	108	0	0	99
000195F	2899033	nek1	ATAGTAATGGATTACTGTGANGG	AGTCATATGGATTACTGTGATGG	17/80 (21.2%)	63	5	0	16
000043F	14982567	nek1	ATAGTAATGGATTACTGTGANGG	TTAGTAATGGAATA-TGTGAGGG	19/81 (23.5%)	65	2	1	6
000150F	307442	nek1	CCNTCACAGTAATCCATT--ACTAT	CCTTCACAGTAATCCAATGAAGTAT	20/80 (25.0%)	65	2	2	5
